# Versatile labeling and detection of endogenous proteins using tag-assisted split enzyme complementation

**DOI:** 10.1101/2020.12.01.407072

**Authors:** Suraj Makhija, David Brown, Struan Bourke, Yina Wang, Shuqin Zhou, Rachel Rudlaff, Rasmi Cheloor-Kovilakam, Bo Huang

## Abstract

Recent advances in genome engineering have expanded our capabilities to study proteins in their natural states. In particular, the ease and scalability of knocking-in small peptide tags has enabled high throughput tagging and analysis of endogenous proteins. To improve enrichment capacities and expand the functionality of knock-ins using short tags, we developed the tag-assisted split enzyme complementation (TASEC) approach, which uses two orthogonal small peptide tags and their cognate binders to conditionally drive complementation of a split enzyme upon labeled protein expression. Using this approach, we have engineered and optimized the tag-assisted split HaloTag complementation system (TA-splitHalo) and demonstrated its versatile applications in improving the efficiency of knock-in cell enrichment, detection of protein-protein interaction, and isolation of biallelic gene edited cells through multiplexing.
