## Supplementary Data (Nucleic Acid Sequences) for "Versatile labeling and detection of endogenous proteins using tag-assisted split enzyme complementation"

### Sheet: TA-splitHalo Assembly Plasmids
TU0 Assemblies
Name	Sequence
GFP1-10	tacaTTTTTTTTgattatcaaaaaggatcttcacctagatccttttaaattaaaaatgaagttttaaatcaatctaaagtatatatgagtaaacttggtctgacagttaccaatgcttaatcagtgaggcacctatctcagcgatctgtctatttcgttcatccatagttgcctgactccccgtcgtgtagataactacgatacgggagggcttaccatctggccccagtgctgcaatgataccgcgggacccacgctcaccggctccagatttatcagcaataaaccagccagccggaagggccgagcgcagaagtggtcctgcaactttatccgcctccatccagtctattaattgttgccgggaagctagagtaagtagttcgccagttaatagtt…
TU1 Assemblies		Coded Protein Sequence
GFP1-10--nHalo	TTTTTTTTgattatcaaaaaggatcttcacctagatccttttaaattaaaaatgaagttttaaatcaatctaaagtatatatgagtaaacttggtctgacagttaccaatgcttaatcagtgaggcacctatctcagcgatctgtctatttcgttcatccatagttgcctgactccccgtcgtgtagataactacgatacgggagggcttaccatctggccccagtgctgcaatgataccgcgggacccacgctcaccggctccagatttatcagcaataaaccagccagccggaagggccgagcgcagaagtggtcctgcaactttatccgcctccatccagtctattaattgttgccgggaagctagagtaagtagttcgccagttaatagtttgcg…	MSKGEELFTGVVPILVELDGDVNGHKFSVRGEGEGDATIGKLTLKFICTTGKLPVPWPTLVTTLTYGVQCFSRYPDHMKRHDFFKSAMPEGYVQERTISFKDDGKYKTRAVVKFEGDTLVNRIELKGTDFKEDGNILGHKLEYNFNSHNVYITADKQKNGIKANFTVRHNVEDGSVQLADHYQQNTPIGDGPVLLPDNHYLSTQTVLSKDPNEKGSAEIGTGFPFDPHYVEVLGERMHYVDVGPRDGTPVLFLHGNPTSSYVWRNIIPHVAPTHRCIAPDLIGMGKSDKPDLGYFFDDHVRFMDAFIEALGLEEVVLVIHDWGSALGFHWAKRNPERVKGIAFMEFIRPIPTWDEWPEFARETFQAFRTTGS
nHalo-GFP1-10	TTTTTTTTgattatcaaaaaggatcttcacctagatccttttaaattaaaaatgaagttttaaatcaatctaaagtatatatgagtaaacttggtctgacagttaccaatgcttaatcagtgaggcacctatctcagcgatctgtctatttcgttcatccatagttgcctgactccccgtcgtgtagataactacgatacgggagggcttaccatctggccccagtgctgcaatgataccgcgggacccacgctcaccggctccagatttatcagcaataaaccagccagccggaagggccgagcgcagaagtggtcctgcaactttatccgcctccatccagtctattaattgttgccgggaagctagagtaagtagttcgccagttaatagtttgcg…	MAEIGTGFPFDPHYVEVLGERMHYVDVGPRDGTPVLFLHGNPTSSYVWRNIIPHVAPTHRCIAPDLIGMGKSDKPDLGYFFDDHVRFMDAFIEALGLEEVVLVIHDWGSALGFHWAKRNPERVKGIAFMEFIRPIPTWDEWPEFARETFQAFRTTGSSKGEELFTGVVPILVELDGDVNGHKFSVRGEGEGDATIGKLTLKFICTTGKLPVPWPTLVTTLTYGVQCFSRYPDHMKRHDFFKSAMPEGYVQERTISFKDDGKYKTRAVVKFEGDTLVNRIELKGTDFKEDGNILGHKLEYNFNSHNVYITADKQKNGIKANFTVRHNVEDGSVQLADHYQQNTPIGDGPVLLPDNHYLSTQTVLSKDPNEK
SpyC-nHalo	TTTTTTTTgattatcaaaaaggatcttcacctagatccttttaaattaaaaatgaagttttaaatcaatctaaagtatatatgagtaaacttggtctgacagttaccaatgcttaatcagtgaggcacctatctcagcgatctgtctatttcgttcatccatagttgcctgactccccgtcgtgtagataactacgatacgggagggcttaccatctggccccagtgctgcaatgataccgcgggacccacgctcaccggctccagatttatcagcaataaaccagccagccggaagggccgagcgcagaagtggtcctgcaactttatccgcctccatccagtctattaattgttgccgggaagctagagtaagtagttcgccagttaatagtttgcg…	MVTTLSGLSGEQGPSGDMTTEEDSATHIKFSKRDEDGRELAGATMELRDSSGKTISTWISDGHVKDFYLYPGKYTFVETAAPDGYEVATAITFTVNEQGQVTVNGEATKGDAHTGGSGSAEIGTGFPFDPHYVEVLGERMHYVDVGPRDGTPVLFLHGNPTSSYVWRNIIPHVAPTHRCIAPDLIGMGKSDKPDLGYFFDDHVRFMDAFIEALGLEEVVLVIHDWGSALGFHWAKRNPERVKGIAFMEFIRPIPTWDEWPEFARETFQAFRTTGS
nHalo-SpyC	TTTTTTTTgattatcaaaaaggatcttcacctagatccttttaaattaaaaatgaagttttaaatcaatctaaagtatatatgagtaaacttggtctgacagttaccaatgcttaatcagtgaggcacctatctcagcgatctgtctatttcgttcatccatagttgcctgactccccgtcgtgtagataactacgatacgggagggcttaccatctggccccagtgctgcaatgataccgcgggacccacgctcaccggctccagatttatcagcaataaaccagccagccggaagggccgagcgcagaagtggtcctgcaactttatccgcctccatccagtctattaattgttgccgggaagctagagtaagtagttcgccagttaatagtttgcg…	MAEIGTGFPFDPHYVEVLGERMHYVDVGPRDGTPVLFLHGNPTSSYVWRNIIPHVAPTHRCIAPDLIGMGKSDKPDLGYFFDDHVRFMDAFIEALGLEEVVLVIHDWGSALGFHWAKRNPERVKGIAFMEFIRPIPTWDEWPEFARETFQAFRTTGSGGSVTTLSGLSGEQGPSGDMTTEEDSATHIKFSKRDEDGRELAGATMELRDSSGKTISTWISDGHVKDFYLYPGKYTFVETAAPDGYEVATAITFTVNEQGQVTVNGEATKGDAHT
NbALFA-nHalo	TTCTGCAGAAATCGGTACTGGCTTTCCATTCGACCCCCATTATGTGGAAGTCCTGGGCGAGCGCATGCACTACGTCGATGTTGGTCCGCGCGATGGCACCCCTGTGCTGTTCCTGCACGGTAACCCGACCTCCTCCTACGTGTGGCGCAACATCATCCCGCATGTTGCACCGACCCATCGCTGCATTGCTCCAGACCTGATCGGTATGGGCAAATCCGACAAACCAGACCTGGGTTATTTCTTCGACGACCACGTCCGCTTCATGGATGCCTTCATCGAAGCCCTGGGTCTGGAAGAGGTCGTCCTGGTCATTCACGACTGGGGCTCCGCTCTGGGTTTCCACTGGGCCAAGCGCAATCCAGAGCGCGTCAAAGGTATTGCATTTATGGAGTTCATCCG…	MGSGDASDSEVQLQESGGGLVQPGGSLRLSCTASGVTISALNAMAMGWYRQAPGERRVMVAAVSERGNAMYRESVQGRFTVTRDFTNKMVSLQMDNLKPEDTAVYYCHVLEDRVDSFHDYWGQGTQVTVSSEPKTPKPQTSGSTGENTSTGCGRGSAEIGTGFPFDPHYVEVLGERMHYVDVGPRDGTPVLFLHGNPTSSYVWRNIIPHVAPTHRCIAPDLIGMGKSDKPDLGYFFDDHVRFMDAFIEALGLEEVVLVIHDWGSALGFHWAKRNPERVKGIAFMEFIRPIPTWDEWPEFARETFQAFRTTGS
nHalo-NbALFA	ATCCTAAATCCTAACTCGAGCGACGCCTCGACTGTGCCTTCTAGTTGCCAGCCATCTGTTGTTTGCCCCTCCCCCGTGCCTTCCTTGACCCTGGAAGGTGCCACTCCCACTGTCCTTTCCTAATAAAATGAGGAAATTGCATCGCATTGTCTGAGTAGGTGTCATTCTATTCTGGGGGGTGGGGTGGGGCAGGACAGCAAGGGGGAGGATTGGGAAGACAATAGCAGGCATGCTGGGGATGCGGTGGGCTCTATggGCTGccaatgagacgacggggtcatcacggctcatcatgcgccaaacaaatgtgtgcaatacacgctcggatgactgcatgatgaccgcactgactggggacagcagatccacctaagcctgtgagagaagcagacacccgac…	MAEIGTGFPFDPHYVEVLGERMHYVDVGPRDGTPVLFLHGNPTSSYVWRNIIPHVAPTHRCIAPDLIGMGKSDKPDLGYFFDDHVRFMDAFIEALGLEEVVLVIHDWGSALGFHWAKRNPERVKGIAFMEFIRPIPTWDEWPEFARETFQAFRTTGSGSGDASDSEVQLQESGGGLVQPGGSLRLSCTASGVTISALNAMAMGWYRQAPGERRVMVAAVSERGNAMYRESVQGRFTVTRDFTNKMVSLQMDNLKPEDTAVYYCHVLEDRVDSFHDYWGQGTQVTVSSEPKTPKPQTG
TU2 Assemblies
GFP1-10--cHalo	TTTTTTTTgattatcaaaaaggatcttcacctagatccttttaaattaaaaatgaagttttaaatcaatctaaagtatatatgagtaaacttggtctgacagttaccaatgcttaatcagtgaggcacctatctcagcgatctgtctatttcgttcatccatagttgcctgactccccgtcgtgtagataactacgatacgggagggcttaccatctggccccagtgctgcaatgataccgcgggacccacgctcaccggctccagatttatcagcaataaaccagccagccggaagggccgagcgcagaagtggtcctgcaactttatccgcctccatccagtctattaattgttgccgggaagctagagtaagtagttcgccagttaatagtttgcg…	MSKGEELFTGVVPILVELDGDVNGHKFSVRGEGEGDATIGKLTLKFICTTGKLPVPWPTLVTTLTYGVQCFSRYPDHMKRHDFFKSAMPEGYVQERTISFKDDGKYKTRAVVKFEGDTLVNRIELKGTDFKEDGNILGHKLEYNFNSHNVYITADKQKNGIKANFTVRHNVEDGSVQLADHYQQNTPIGDGPVLLPDNHYLSTQTVLSKDPNEKGSDVGRKLIIDQNVFIEGTLPMGVVRPLTEVEMDHYREPFLNPVDREPLWRFPNELPIAGEPANIVALVEEYMDWLHQSPVPKLLFWGTPGVLIPPAEAARLAKSLPNCKAVDIGPGLNLLQEDNPDLIGSEIARWLSTLEISGGS
cHalo-GFP1-10	TTTTTTTTgattatcaaaaaggatcttcacctagatccttttaaattaaaaatgaagttttaaatcaatctaaagtatatatgagtaaacttggtctgacagttaccaatgcttaatcagtgaggcacctatctcagcgatctgtctatttcgttcatccatagttgcctgactccccgtcgtgtagataactacgatacgggagggcttaccatctggccccagtgctgcaatgataccgcgggacccacgctcaccggctccagatttatcagcaataaaccagccagccggaagggccgagcgcagaagtggtcctgcaactttatccgcctccatccagtctattaattgttgccgggaagctagagtaagtagttcgccagttaatagtttgcg…	MDVGRKLIIDQNVFIEGTLPMGVVRPLTEVEMDHYREPFLNPVDREPLWRFPNELPIAGEPANIVALVEEYMDWLHQSPVPKLLFWGTPGVLIPPAEAARLAKSLPNCKAVDIGPGLNLLQEDNPDLIGSEIARWLSTLEISGGSSKGEELFTGVVPILVELDGDVNGHKFSVRGEGEGDATIGKLTLKFICTTGKLPVPWPTLVTTLTYGVQCFSRYPDHMKRHDFFKSAMPEGYVQERTISFKDDGKYKTRAVVKFEGDTLVNRIELKGTDFKEDGNILGHKLEYNFNSHNVYITADKQKNGIKANFTVRHNVEDGSVQLADHYQQNTPIGDGPVLLPDNHYLSTQTVLSKDPNEK
SpyC-cHalo	TTTTTTTTgattatcaaaaaggatcttcacctagatccttttaaattaaaaatgaagttttaaatcaatctaaagtatatatgagtaaacttggtctgacagttaccaatgcttaatcagtgaggcacctatctcagcgatctgtctatttcgttcatccatagttgcctgactccccgtcgtgtagataactacgatacgggagggcttaccatctggccccagtgctgcaatgataccgcgggacccacgctcaccggctccagatttatcagcaataaaccagccagccggaagggccgagcgcagaagtggtcctgcaactttatccgcctccatccagtctattaattgttgccgggaagctagagtaagtagttcgccagttaatagtttgcg…	MVTTLSGLSGEQGPSGDMTTEEDSATHIKFSKRDEDGRELAGATMELRDSSGKTISTWISDGHVKDFYLYPGKYTFVETAAPDGYEVATAITFTVNEQGQVTVNGEATKGDAHTGGSGSDVGRKLIIDQNVFIEGTLPMGVVRPLTEVEMDHYREPFLNPVDREPLWRFPNELPIAGEPANIVALVEEYMDWLHQSPVPKLLFWGTPGVLIPPAEAARLAKSLPNCKAVDIGPGLNLLQEDNPDLIGSEIARWLSTLEISGGS
cHalo-SpyC	TTTTTTTTgattatcaaaaaggatcttcacctagatccttttaaattaaaaatgaagttttaaatcaatctaaagtatatatgagtaaacttggtctgacagttaccaatgcttaatcagtgaggcacctatctcagcgatctgtctatttcgttcatccatagttgcctgactccccgtcgtgtagataactacgatacgggagggcttaccatctggccccagtgctgcaatgataccgcgggacccacgctcaccggctccagatttatcagcaataaaccagccagccggaagggccgagcgcagaagtggtcctgcaactttatccgcctccatccagtctattaattgttgccgggaagctagagtaagtagttcgccagttaatagtttgcg…	MDVGRKLIIDQNVFIEGTLPMGVVRPLTEVEMDHYREPFLNPVDREPLWRFPNELPIAGEPANIVALVEEYMDWLHQSPVPKLLFWGTPGVLIPPAEAARLAKSLPNCKAVDIGPGLNLLQEDNPDLIGSEIARWLSTLEISGGSGGSVTTLSGLSGEQGPSGDMTTEEDSATHIKFSKRDEDGRELAGATMELRDSSGKTISTWISDGHVKDFYLYPGKYTFVETAAPDGYEVATAITFTVNEQGQVTVNGEATKGDAHT
NbALFA-cHalo	TTCTGACGTCGGCCGCAAGCTGATCATCGATCAGAACGTTTTTATCGAGGGTACGCTGCCGATGGGTGTCGTCCGCCCGCTGACTGAAGTCGAGATGGACCATTACCGCGAGCCGTTCCTGAATCCTGTTGACCGCGAGCCACTGTGGCGCTTCCCAAACGAGCTGCCAATCGCCGGTGAGCCAGCGAACATCGTCGCGCTGGTCGAAGAATACATGGACTGGCTGCACCAGTCCCCTGTCCCGAAGCTGCTGTTCTGGGGCACCCCAGGCGTTCTGATCCCACCGGCCGAAGCCGCTCGCCTGGCCAAAAGCCTGCCTAACTGCAAGGCTGTGGACATCGGCCCGGGTCTGAATCTGCTGCAAGAGGACAACCCGGACCTGATCGGCAGCGAGATCGC…	MEAGRPLGQRPIAALLLRFLGSEAGKGWVRGRAQGRAQGRGGRPKVLRRPGILHASKAHVCRAVLLFLISGPFDLQPKLVDATMGSGDASDSEVQLQESGGGLVQPGGSLRLSCTASGVTISALNAMAMGWYRQAPGERRVMVAAVSERGNAMYRESVQGRFTVTRDFTNKMVSLQMDNLKPEDTAVYYCHVLEDRVDSFHDYWGQGTQVTVSSEPKTPKPQTSGSTGENTSTGCGRGSDVGRKLIIDQNVFIEGTLPMGVVRPLTEVEMDHYREPFLNPVDREPLWRFPNELPIAGEPANIVALVEEYMDWLHQSPVPKLLFWGTPGVLIPPAEAARLAKSLPNCKAVDIGPGLNLLQEDNPDLIGSEIARWLSTLEISGGS
cHalo-NbALFA	ATCCTAAATCCTAACTCGAGCGACGCCTCGACTGTGCCTTCTAGTTGCCAGCCATCTGTTGTTTGCCCCTCCCCCGTGCCTTCCTTGACCCTGGAAGGTGCCACTCCCACTGTCCTTTCCTAATAAAATGAGGAAATTGCATCGCATTGTCTGAGTAGGTGTCATTCTATTCTGGGGGGTGGGGTGGGGCAGGACAGCAAGGGGGAGGATTGGGAAGACAATAGCAGGCATGCTGGGGATGCGGTGGGCTCTATggGCTGgatgtgagacgataaatcgcagccaagtgagtgaatagatgacgcaccacggtcagacacggccacatcgtatctcacaggagcaagcgcgataggagcactcacacatagtacggtgatccgctgactcctttgccca…	MDVGRKLIIDQNVFIEGTLPMGVVRPLTEVEMDHYREPFLNPVDREPLWRFPNELPIAGEPANIVALVEEYMDWLHQSPVPKLLFWGTPGVLIPPAEAARLAKSLPNCKAVDIGPGLNLLQEDNPDLIGSEIARWLSTLEISGGSGSGDASDSEVQLQESGGGLVQPGGSLRLSCTASGVTISALNAMAMGWYRQAPGERRVMVAAVSERGNAMYRESVQGRFTVTRDFTNKMVSLQMDNLKPEDTAVYYCHVLEDRVDSFHDYWGQGTQVTVSSEPKTPKPQTGS
TU3 Assemblies
mCherry	tacaTTTTTTTTgattatcaaaaaggatcttcacctagatccttttaaattaaaaatgaagttttaaatcaatctaaagtatatatgagtaaacttggtctgacagttaccaatgcttaatcagtgaggcacctatctcagcgatctgtctatttcgttcatccatagttgcctgactccccgtcgtgtagataactacgatacgggagggcttaccatctggccccagtgctgcaatgataccgcgggacccacgctcaccggctccagatttatcagcaataaaccagccagccggaagggccgagcgcagaagtggtcctgcaactttatccgcctccatccagtctattaattgttgccgggaagctagagtaagtagttcgccagttaatagtt…	MVSKGEEDNMAIIKEFMRFKVHMEGSVNGHEFEIEGEGEGRPYEGTQTAKLKVTKGGPLPFAWDILSPQFMYGSKAYVKHPADIPDYLKLSFPEGFKWERVMNFEDGGVVTVTQDSSLQDGEFIYKVKLRGTNFPSDGPVMQKKTMGWEASSERMYPEDGALKGEIKQRLKLKDGGHYDAEVKTTYKAKKPVQLPGAYNVNIKLDITSHNEDYTIVEQYERAEGRHSTGGMDELYK
SpyT-mCherry	tacaTTTTTTTTgattatcaaaaaggatcttcacctagatccttttaaattaaaaatgaagttttaaatcaatctaaagtatatatgagtaaacttggtctgacagttaccaatgcttaatcagtgaggcacctatctcagcgatctgtctatttcgttcatccatagttgcctgactccccgtcgtgtagataactacgatacgggagggcttaccatctggccccagtgctgcaatgataccgcgggacccacgctcaccggctccagatttatcagcaataaaccagccagccggaagggccgagcgcagaagtggtcctgcaactttatccgcctccatccagtctattaattgttgccgggaagctagagtaagtagttcgccagttaatagtt…	MVPTIVMVDAYKRYKGGGSVSKGEEDNMAIIKEFMRFKVHMEGSVNGHEFEIEGEGEGRPYEGTQTAKLKVTKGGPLPFAWDILSPQFMYGSKAYVKHPADIPDYLKLSFPEGFKWERVMNFEDGGVVTVTQDSSLQDGEFIYKVKLRGTNFPSDGPVMQKKTMGWEASSERMYPEDGALKGEIKQRLKLKDGGHYDAEVKTTYKAKKPVQLPGAYNVNIKLDITSHNEDYTIVEQYERAEGRHSTGGMDELYK
GFP11-SpyT-mCherry	tacaTTTTTTTTgattatcaaaaaggatcttcacctagatccttttaaattaaaaatgaagttttaaatcaatctaaagtatatatgagtaaacttggtctgacagttaccaatgcttaatcagtgaggcacctatctcagcgatctgtctatttcgttcatccatagttgcctgactccccgtcgtgtagataactacgatacgggagggcttaccatctggccccagtgctgcaatgataccgcgggacccacgctcaccggctccagatttatcagcaataaaccagccagccggaagggccgagcgcagaagtggtcctgcaactttatccgcctccatccagtctattaattgttgccgggaagctagagtaagtagttcgccagttaatagtt…	MRDHMVLHEYVNAAGITGSVPTIVMVDAYKRYKGSVSKGEEDNMAIIKEFMRFKVHMEGSVNGHEFEIEGEGEGRPYEGTQTAKLKVTKGGPLPFAWDILSPQFMYGSKAYVKHPADIPDYLKLSFPEGFKWERVMNFEDGGVVTVTQDSSLQDGEFIYKVKLRGTNFPSDGPVMQKKTMGWEASSERMYPEDGALKGEIKQRLKLKDGGHYDAEVKTTYKAKKPVQLPGAYNVNIKLDITSHNEDYTIVEQYERAEGRHSTGGMDELYK
ALFA-SpyT-mCherry	tacaTTTTTTTTgattatcaaaaaggatcttcacctagatccttttaaattaaaaatgaagttttaaatcaatctaaagtatatatgagtaaacttggtctgacagttaccaatgcttaatcagtgaggcacctatctcagcgatctgtctatttcgttcatccatagttgcctgactccccgtcgtgtagataactacgatacgggagggcttaccatctggccccagtgctgcaatgataccgcgggacccacgctcaccggctccagatttatcagcaataaaccagccagccggaagggccgagcgcagaagtggtcctgcaactttatccgcctccatccagtctattaattgttgccgggaagctagagtaagtagttcgccagttaatagtt…	MPSRLEEELRRRLTEPGSVPTIVMVDAYKRYKGSVSKGEEDNMAIIKEFMRFKVHMEGSVNGHEFEIEGEGEGRPYEGTQTAKLKVTKGGPLPFAWDILSPQFMYGSKAYVKHPADIPDYLKLSFPEGFKWERVMNFEDGGVVTVTQDSSLQDGEFIYKVKLRGTNFPSDGPVMQKKTMGWEASSERMYPEDGALKGEIKQRLKLKDGGHYDAEVKTTYKAKKPVQLPGAYNVNIKLDITSHNEDYTIVEQYERAEGRHSTGGMDELYK
mTagBFP2	tacaTTTTTTTTgattatcaaaaaggatcttcacctagatccttttaaattaaaaatgaagttttaaatcaatctaaagtatatatgagtaaacttggtctgacagttaccaatgcttaatcagtgaggcacctatctcagcgatctgtctatttcgttcatccatagttgcctgactccccgtcgtgtagataactacgatacgggagggcttaccatctggccccagtgctgcaatgataccgcgggacccacgctcaccggctccagatttatcagcaataaaccagccagccggaagggccgagcgcagaagtggtcctgcaactttatccgcctccatccagtctattaattgttgccgggaagctagagtaagtagttcgccagttaatagtt…	MVSKGEELIKENMHMKLYMEGTVDNHHFKCTSEGEGKPYEGTQTMRIKVVEGGPLPFAFDILATSFLYGSKTFINHTQGIPDFFKQSFPEGFTWERVTTYEDGGVLTATQDTSLQDGCLIYNVKIRGVNFTSNGPVMQKKTLGWEAFTETLYPADGGLEGRNDMALKLVGGSHLIANAKTTYRSKKPAKNLKMPGVYYVDYRLERIKEANNETYVEQHEVAVARYCDLPSKLGHKLNGS

### Sheet: TA-splitHalo Landing Pads
Name	Sequence	TU1	TU2
GS01	gcggccgccaatataacttcgtataATGTATGCtatacgaagttatCCCTgaattcgcatctagactgaactggccgataattgcagacgaggagcatcgcccttccccggccctcaggtaagaggaccaaataccgtagccgtttccaatttcagtcctttagcgccacctggtgctaactactctatcacgcttttatccaataactacctttgtaaatttcctttcaaaagttcTGGCCGGGCGCGGTGGCAACGgggtaggggaggcgcttttcccaaggcagtctggagcatgcgctttagcagccccgctgggcacttggcgctacacaagtggcctctggcctcgcacacattccacatccaccggtaggcgccaaccggctccgttctttg…	nHalo-GFP1-10	cHalo-SpyC
GS02	gcggccgccaatataacttcgtataATGTATGCtatacgaagttatCCCTgaattcgcatctagactgaactggccgataattgcagacgaggagcatcgcccttccccggccctcaggtaagaggaccaaataccgtagccgtttccaatttcagtcctttagcgccacctggtgctaactactctatcacgcttttatccaataactacctttgtaaatttcctttcaaaagttcTGGCCGGGCGCGGTGGCAACGgggtaggggaggcgcttttcccaaggcagtctggagcatgcgctttagcagccccgctgggcacttggcgctacacaagtggcctctggcctcgcacacattccacatccaccggtaggcgccaaccggctccgttctttg…	nHalo-GFP1-10	SpyC-cHalo
GS03	gcggccgccaatataacttcgtataATGTATGCtatacgaagttatCCCTgaattcgcatctagactgaactggccgataattgcagacgaggagcatcgcccttccccggccctcaggtaagaggaccaaataccgtagccgtttccaatttcagtcctttagcgccacctggtgctaactactctatcacgcttttatccaataactacctttgtaaatttcctttcaaaagttcTGGCCGGGCGCGGTGGCAACGgggtaggggaggcgcttttcccaaggcagtctggagcatgcgctttagcagccccgctgggcacttggcgctacacaagtggcctctggcctcgcacacattccacatccaccggtaggcgccaaccggctccgttctttg…	GFP1-10-nHalo	cHalo-SpyC
GS04	gcggccgccaatataacttcgtataATGTATGCtatacgaagttatCCCTgaattcgcatctagactgaactggccgataattgcagacgaggagcatcgcccttccccggccctcaggtaagaggaccaaataccgtagccgtttccaatttcagtcctttagcgccacctggtgctaactactctatcacgcttttatccaataactacctttgtaaatttcctttcaaaagttcTGGCCGGGCGCGGTGGCAACGgggtaggggaggcgcttttcccaaggcagtctggagcatgcgctttagcagccccgctgggcacttggcgctacacaagtggcctctggcctcgcacacattccacatccaccggtaggcgccaaccggctccgttctttg…	GFP1-10-nHalo	SpyC-cHalo
GS05	gcggccgccaatataacttcgtataATGTATGCtatacgaagttatCCCTgaattcgcatctagactgaactggccgataattgcagacgaggagcatcgcccttccccggccctcaggtaagaggaccaaataccgtagccgtttccaatttcagtcctttagcgccacctggtgctaactactctatcacgcttttatccaataactacctttgtaaatttcctttcaaaagttcTGGCCGGGCGCGGTGGCAACGgggtaggggaggcgcttttcccaaggcagtctggagcatgcgctttagcagccccgctgggcacttggcgctacacaagtggcctctggcctcgcacacattccacatccaccggtaggcgccaaccggctccgttctttg…	nHalo-SpyC	cHalo-GFP1-10
GS06	gcggccgccaatataacttcgtataATGTATGCtatacgaagttatCCCTgaattcgcatctagactgaactggccgataattgcagacgaggagcatcgcccttccccggccctcaggtaagaggaccaaataccgtagccgtttccaatttcagtcctttagcgccacctggtgctaactactctatcacgcttttatccaataactacctttgtaaatttcctttcaaaagttcTGGCCGGGCGCGGTGGCAACGgggtaggggaggcgcttttcccaaggcagtctggagcatgcgctttagcagccccgctgggcacttggcgctacacaagtggcctctggcctcgcacacattccacatccaccggtaggcgccaaccggctccgttctttg…	SpyC-nHalo	cHalo-GFP1-10
GS07	gcggccgccaatataacttcgtataATGTATGCtatacgaagttatCCCTgaattcgcatctagactgaactggccgataattgcagacgaggagcatcgcccttccccggccctcaggtaagaggaccaaataccgtagccgtttccaatttcagtcctttagcgccacctggtgctaactactctatcacgcttttatccaataactacctttgtaaatttcctttcaaaagttcTGGCCGGGCGCGGTGGCAACGgggtaggggaggcgcttttcccaaggcagtctggagcatgcgctttagcagccccgctgggcacttggcgctacacaagtggcctctggcctcgcacacattccacatccaccggtaggcgccaaccggctccgttctttg…	nHalo-SpyC	GFP1-10-cHalo
GS08	gcggccgccaatataacttcgtataATGTATGCtatacgaagttatCCCTgaattcgcatctagactgaactggccgataattgcagacgaggagcatcgcccttccccggccctcaggtaagaggaccaaataccgtagccgtttccaatttcagtcctttagcgccacctggtgctaactactctatcacgcttttatccaataactacctttgtaaatttcctttcaaaagttcTGGCCGGGCGCGGTGGCAACGgggtaggggaggcgcttttcccaaggcagtctggagcatgcgctttagcagccccgctgggcacttggcgctacacaagtggcctctggcctcgcacacattccacatccaccggtaggcgccaaccggctccgttctttg…	SpyC-nHalo	GFP1-10-cHalo
AS01	gcggccgccaatataacttcgtataATGTATGCtatacgaagttatCCCTgaattcgcatctagactgaactggccgataattgcagacgaggagcatcgcccttccccggccctcaggtaagaggaccaaataccgtagccgtttccaatttcagtcctttagcgccacctggtgctaactactctatcacgcttttatccaataactacctttgtaaatttcctttcaaaagttcTGGCCGGGCGCGGTGGCAACGgggtaggggaggcgcttttcccaaggcagtctggagcatgcgctttagcagccccgctgggcacttggcgctacacaagtggcctctggcctcgcacacattccacatccaccggtaggcgccaaccggctccgttctttg…	nHalo-NbALFA	cHalo-SpyC
AS02	gcggccgccaatataacttcgtataATGTATGCtatacgaagttatCCCTgaattcgcatctagactgaactggccgataattgcagacgaggagcatcgcccttccccggccctcaggtaagaggaccaaataccgtagccgtttccaatttcagtcctttagcgccacctggtgctaactactctatcacgcttttatccaataactacctttgtaaatttcctttcaaaagttcTGGCCGGGCGCGGTGGCAACGgggtaggggaggcgcttttcccaaggcagtctggagcatgcgctttagcagccccgctgggcacttggcgctacacaagtggcctctggcctcgcacacattccacatccaccggtaggcgccaaccggctccgttctttg…	nHalo-NbALFA	SpyC-cHalo
AS03	gcggccgccaatataacttcgtataATGTATGCtatacgaagttatCCCTgaattcgcatctagactgaactggccgataattgcagacgaggagcatcgcccttccccggccctcaggtaagaggaccaaataccgtagccgtttccaatttcagtcctttagcgccacctggtgctaactactctatcacgcttttatccaataactacctttgtaaatttcctttcaaaagttcTGGCCGGGCGCGGTGGCAACGgggtaggggaggcgcttttcccaaggcagtctggagcatgcgctttagcagccccgctgggcacttggcgctacacaagtggcctctggcctcgcacacattccacatccaccggtaggcgccaaccggctccgttctttg…	NbALFA-nHalo	cHalo-SpyC
AS04	gcggccgccaatataacttcgtataATGTATGCtatacgaagttatCCCTgaattcgcatctagactgaactggccgataattgcagacgaggagcatcgcccttccccggccctcaggtaagaggaccaaataccgtagccgtttccaatttcagtcctttagcgccacctggtgctaactactctatcacgcttttatccaataactacctttgtaaatttcctttcaaaagttcTGGCCGGGCGCGGTGGCAACGgggtaggggaggcgcttttcccaaggcagtctggagcatgcgctttagcagccccgctgggcacttggcgctacacaagtggcctctggcctcgcacacattccacatccaccggtaggcgccaaccggctccgttctttg…	NbALFA-nHalo	SpyC-cHalo
AS05	gcggccgccaatataacttcgtataATGTATGCtatacgaagttatCCCTgaattcgcatctagactgaactggccgataattgcagacgaggagcatcgcccttccccggccctcaggtaagaggaccaaataccgtagccgtttccaatttcagtcctttagcgccacctggtgctaactactctatcacgcttttatccaataactacctttgtaaatttcctttcaaaagttcTGGCCGGGCGCGGTGGCAACGgggtaggggaggcgcttttcccaaggcagtctggagcatgcgctttagcagccccgctgggcacttggcgctacacaagtggcctctggcctcgcacacattccacatccaccggtaggcgccaaccggctccgttctttg…	nHalo-SpyC	cHalo-NbALFA
AS06	gcggccgccaatataacttcgtataATGTATGCtatacgaagttatCCCTgaattcgcatctagactgaactggccgataattgcagacgaggagcatcgcccttccccggccctcaggtaagaggaccaaataccgtagccgtttccaatttcagtcctttagcgccacctggtgctaactactctatcacgcttttatccaataactacctttgtaaatttcctttcaaaagttcTGGCCGGGCGCGGTGGCAACGgggtaggggaggcgcttttcccaaggcagtctggagcatgcgctttagcagccccgctgggcacttggcgctacacaagtggcctctggcctcgcacacattccacatccaccggtaggcgccaaccggctccgttctttg…	SpyC-nHalo	cHalo-NbALFA
AS07	gcggccgccaatataacttcgtataATGTATGCtatacgaagttatCCCTgaattcgcatctagactgaactggccgataattgcagacgaggagcatcgcccttccccggccctcaggtaagaggaccaaataccgtagccgtttccaatttcagtcctttagcgccacctggtgctaactactctatcacgcttttatccaataactacctttgtaaatttcctttcaaaagttcTGGCCGGGCGCGGTGGCAACGgggtaggggaggcgcttttcccaaggcagtctggagcatgcgctttagcagccccgctgggcacttggcgctacacaagtggcctctggcctcgcacacattccacatccaccggtaggcgccaaccggctccgttctttg…	nHalo-SpyC	NbALFA-cHalo
AS08	gcggccgccaatataacttcgtataATGTATGCtatacgaagttatCCCTgaattcgcatctagactgaactggccgataattgcagacgaggagcatcgcccttccccggccctcaggtaagaggaccaaataccgtagccgtttccaatttcagtcctttagcgccacctggtgctaactactctatcacgcttttatccaataactacctttgtaaatttcctttcaaaagttcTGGCCGGGCGCGGTGGCAACGgggtaggggaggcgcttttcccaaggcagtctggagcatgcgctttagcagccccgctgggcacttggcgctacacaagtggcctctggcctcgcacacattccacatccaccggtaggcgccaaccggctccgttctttg…	SpyC-nHalo	NbALFA-cHalo

### Sheet: TA-splitHalo BFP
Name	Sequence	TU1	TU2	TU3
AS02-BFP	tgaactggccgataattgcagacgaggagcatcgcccttccccggccctcaggtaagaggaccaaataccgtagccgtttccaatttcagtcctttagcgccacctggtgctaactactctatcacgcttttatccaataactacctttgtaaatttcctttcaaaagttcTGGCCGGGCGCGGTGGCAACGgggtaggggaggcgcttttcccaaggcagtctggagcatgcgctttagcagccccgctgggcacttggcgctacacaagtggcctctggcctcgcacacattccacatccaccggtaggcgccaaccggctccgttctttggtggccccttcgcgccaccttctactcctcccctagtcaggaagttcccccccgccccgcagctcg…	nHalo-NbALFA	SpyC-cHalo	mTagBFP2
AS04-BFP	tgaactggccgataattgcagacgaggagcatcgcccttccccggccctcaggtaagaggaccaaataccgtagccgtttccaatttcagtcctttagcgccacctggtgctaactactctatcacgcttttatccaataactacctttgtaaatttcctttcaaaagttcTGGCCGGGCGCGGTGGCAACGgggtaggggaggcgcttttcccaaggcagtctggagcatgcgctttagcagccccgctgggcacttggcgctacacaagtggcctctggcctcgcacacattccacatccaccggtaggcgccaaccggctccgttctttggtggccccttcgcgccaccttctactcctcccctagtcaggaagttcccccccgccccgcagctcg…	NbALFA-nHalo	SpyC-cHalo	mTagBFP2
GS02-BFP	tgaactggccgataattgcagacgaggagcatcgcccttccccggccctcaggtaagaggaccaaataccgtagccgtttccaatttcagtcctttagcgccacctggtgctaactactctatcacgcttttatccaataactacctttgtaaatttcctttcaaaagttcTGGCCGGGCGCGGTGGCAACGgggtaggggaggcgcttttcccaaggcagtctggagcatgcgctttagcagccccgctgggcacttggcgctacacaagtggcctctggcctcgcacacattccacatccaccggtaggcgccaaccggctccgttctttggtggccccttcgcgccaccttctactcctcccctagtcaggaagttcccccccgccccgcagctcg…	nHalo-GFP1-10	SpyC-cHalo	mTagBFP2
GS07-BFP	tgaactggccgataattgcagacgaggagcatcgcccttccccggccctcaggtaagaggaccaaataccgtagccgtttccaatttcagtcctttagcgccacctggtgctaactactctatcacgcttttatccaataactacctttgtaaatttcctttcaaaagttcTGGCCGGGCGCGGTGGCAACGgggtaggggaggcgcttttcccaaggcagtctggagcatgcgctttagcagccccgctgggcacttggcgctacacaagtggcctctggcctcgcacacattccacatccaccggtaggcgccaaccggctccgttctttggtggccccttcgcgccaccttctactcctcccctagtcaggaagttcccccccgccccgcagctcg…	nHalo-SpyC	GFP1-10-cHalo	mTagBFP2
